# Low serine–glycine–one-carbon pathway activity defines purine salvage dependence in neuroblastoma

**DOI:** 10.64898/2026.11.18.767701

**Authors:** Jane Ding, Thi Thinh Nguyen, Mohit Bansal, Sunil Sudarshan, Yanfeng Zhang, Han-Fei Ding

**Affiliations:** Department of Pathology; O’Neal Cancer Center; Department of Urology; Department of Genetics and Precision Medicine Institute, Heersink School of Medicine, University of Alabama at Birmingham, Birmingham, AL 35294, USA

## Abstract

MYCN amplification promotes serine–glycine–one-carbon (SGOC) metabolism in neuroblastoma, creating an intrinsic difference in SGOC activity between MYCN-amplified and non-MYCN-amplified high-risk tumors. This metabolic distinction provides a model to investigate how SGOC activity shapes purine metabolism. Here, we show that non-MYCN-amplified neuroblastoma cell lines exhibit lower SGOC pathway activity and are more resistant to pharmacologic suppression of SGOC metabolism by SHMT inhibition under serine- and glycine-deprived conditions. Stable-isotope tracing revealed that non-MYCN-amplified cells exhibited lower contribution of serine-derived glycine and one-carbon units to de novo purine synthesis but elevated basal hypoxanthine and adenine salvage. These cells also showed greater preservation of adenylate pools during SHMT inhibition. Genetic depletion of APRT or HPRT1 preferentially impaired proliferation of non-MYCN-amplified cells, demonstrating increased salvage dependence. SHMT inhibition increased purine salvage, providing additional evidence that suppression of SGOC metabolism shifts purine production toward salvage. We also identify methionine salvage as an endogenous source of adenine that supports proliferation during SHMT inhibition through an MTAP–adenine–APRT axis. Together, these findings establish SGOC pathway activity as an intrinsic determinant of whether cells preferentially rely on de novo purine synthesis or purine salvage and identify salvage dependence as a potential therapeutic vulnerability of low-SGOC tumors.
