## Supplementary material for "Low serine–glycine–one-carbon pathway activity defines purine salvage dependence in neuroblastoma": Low SGOC_SI_Tables

### Sheet: Table S1 Metabolic landscapes
Table S1. MYCN-amplified and non-MYCN tumor metabolic profiling_source data
		SEQC_GSE62568					TARGET
Pathway ID	description	mean MYCN-amp HR	mean MYCN-non HR	pvalue	p_adj		mean MYCN-amp HR	mean MYCN-non HR	pvalue	p_adj
hsa01200	Carbon metabolism - Homo sapiens (human)	0.325738	0.300425	4.29049e-13	2.84245e-12		0.333167	0.316759	1.16911e-05	4.13087e-05
hsa01210	2-Oxocarboxylic acid metabolism - Homo sapiens (human)	0.349992	0.319685	1.01679e-13	7.69855e-13		0.433149	0.408406	1.47881e-07	1.30628e-06
hsa01212	Fatty acid metabolism - Homo sapiens (human)	0.300583	0.301581	0.903288	0.920659		0.321111	0.333243	0.107967	0.136245
hsa01232	Nucleotide metabolism - Homo sapiens (human)	0.276364	0.262861	8.71481e-05	0.000164959		0.294558	0.287498	0.0179519	0.0279838
hsa00051	Fructose and mannose metabolism - Homo sapiens (human)	0.243411	0.214556	1.06277e-10	5.63266e-10		0.182014	0.175039	0.0832816	0.107657
hsa00052	Galactose metabolism - Homo sapiens (human)	0.152632	0.145824	0.0383051	0.0483374		0.0735808	0.0754033	0.992901	0.992901
hsa00053	Ascorbate and aldarate metabolism - Homo sapiens (human)	-0.145851	-0.149343	0.00699883	0.00951123		-0.0768272	-0.0957304	0.000133565	0.000372575
hsa00500	Starch and sucrose metabolism - Homo sapiens (human)	0.0813415	0.0779304	0.430507	0.46565		-0.0164248	0.0186504	8.2671e-07	3.98324e-06
hsa00520	Amino sugar and nucleotide sugar metabolism - Homo sapiens (human)	0.230522	0.230658	0.926799	0.926799		0.165359	0.16688	0.728603	0.772319
hsa00620	Pyruvate metabolism - Homo sapiens (human)	0.266102	0.247923	1.24403e-06	2.86668e-06		0.261429	0.249386	0.00535657	0.00978959
hsa00630	Glyoxylate and dicarboxylate metabolism - Homo sapiens (human)	0.295827	0.266227	8.98549e-15	9.52462e-14		0.294998	0.267182	6.48176e-09	1.14511e-07
hsa00640	Propanoate metabolism - Homo sapiens (human)	0.259147	0.259488	0.773751	0.804094		0.273844	0.286869	0.135769	0.167343
hsa00650	Butanoate metabolism - Homo sapiens (human)	0.0979011	0.0783358	1.42254e-06	3.14144e-06		0.0322533	0.01416	0.0022091	0.0046833
hsa00562	Inositol phosphate metabolism - Homo sapiens (human)	0.2775	0.293867	5.94416e-08	1.969e-07		0.265172	0.296574	2.11694e-08	2.24396e-07
hsa00910	Nitrogen metabolism - Homo sapiens (human)	-0.0825153	-0.0910058	0.0112801	0.0149461		-0.134484	-0.131033	0.24622	0.296583
hsa00920	Sulfur metabolism - Homo sapiens (human)	0.238815	0.211588	6.1076e-07	1.56526e-06		0.178991	0.154837	0.00425097	0.00804647
hsa00561	Glycerolipid metabolism - Homo sapiens (human)	0.160402	0.158523	0.30938	0.341607		0.207827	0.20771	0.728603	0.772319
hsa00564	Glycerophospholipid metabolism - Homo sapiens (human)	0.181833	0.198048	4.70016e-07	1.3111e-06		0.197408	0.212596	4.00031e-05	0.00013251
hsa00565	Ether lipid metabolism - Homo sapiens (human)	0.0915859	0.11431	2.35763e-08	8.3303e-08		0.056908	0.0811301	2.46585e-07	1.867e-06
hsa00600	Sphingolipid metabolism - Homo sapiens (human)	0.232225	0.240441	0.00207552	0.00333341		0.236502	0.253101	0.00121407	0.00268108
hsa00590	Arachidonic acid metabolism - Homo sapiens (human)	-0.0946637	-0.0777896	0.000197405	0.000348748		-0.0890326	-0.0870201	0.531474	0.59114
hsa00591	Linoleic acid metabolism - Homo sapiens (human)	-0.233195	-0.20768	3.60818e-07	1.06241e-06		-0.236354	-0.242466	0.947979	0.966209
hsa00592	alpha-Linolenic acid metabolism - Homo sapiens (human)	-0.0875712	-0.0546303	7.91807e-10	3.81507e-09		-0.035555	-0.0251727	0.0275597	0.040574
hsa00230	Purine metabolism - Homo sapiens (human)	0.219996	0.195846	8.13367e-16	1.43695e-14		0.160956	0.148764	0.000368353	0.000887396
hsa00240	Pyrimidine metabolism - Homo sapiens (human)	0.292335	0.273438	1.33697e-08	5.81249e-08		0.295081	0.282808	0.000431128	0.000993468
hsa00250	Alanine, aspartate and glutamate metabolism - Homo sapiens (human)	0.227473	0.20885	1.43284e-08	5.81249e-08		0.184217	0.164279	8.10129e-05	0.00025257
hsa00260	Glycine, serine and threonine metabolism - Homo sapiens (human)	0.160344	0.1167	1.67559e-15	2.22016e-14		0.143711	0.101211	4.13466e-13	1.09568e-11
hsa00270	Cysteine and methionine metabolism - Homo sapiens (human)	0.297511	0.245929	1.38923e-21	7.36294e-20		0.301974	0.250597	2.40672e-15	1.27556e-13
hsa00330	Arginine and proline metabolism - Homo sapiens (human)	0.218017	0.199723	6.35128e-08	1.98011e-07		0.261779	0.253666	0.0524341	0.0712566
hsa00340	Histidine metabolism - Homo sapiens (human)	0.0444345	0.0412976	0.266413	0.306955		0.121297	0.116894	0.279043	0.328651
hsa00350	Tyrosine metabolism - Homo sapiens (human)	0.0231659	0.0458547	6.20196e-07	1.56526e-06		-0.0278112	0.000799936	5.53498e-06	2.21659e-05
hsa00360	Phenylalanine metabolism - Homo sapiens (human)	0.0790674	0.103907	7.56402e-07	1.82224e-06		0.0626377	0.0825752	0.00653757	0.0115497
hsa00380	Tryptophan metabolism - Homo sapiens (human)	0.155614	0.148205	0.00289715	0.00451615		0.162464	0.155062	0.0111291	0.0184326
hsa00410	beta-Alanine metabolism - Homo sapiens (human)	0.131779	0.134479	0.30238	0.340982		0.171605	0.185434	0.00358785	0.00704281
hsa00430	Taurine and hypotaurine metabolism - Homo sapiens (human)	-0.0591993	-0.0393994	0.00315956	0.00478448		-0.106698	-0.103012	0.535372	0.59114
hsa00440	Phosphonate and phosphinate metabolism - Homo sapiens (human)	0.263849	0.274169	0.0544306	0.0670889		0.269077	0.300244	0.00302018	0.00615652
hsa00450	Selenocompound metabolism - Homo sapiens (human)	0.274116	0.250239	1.16262e-12	6.84653e-12		0.206773	0.167748	2.11694e-08	2.24396e-07
hsa00470	D-Amino acid metabolism - Homo sapiens (human)	0.142263	0.130455	0.000720918	0.00123254		-0.0568519	-0.0114981	5.85515e-06	2.21659e-05
hsa00480	Glutathione metabolism - Homo sapiens (human)	0.213927	0.201936	0.00354314	0.00521628		0.268988	0.275998	0.348679	0.401739
hsa00730	Thiamine metabolism - Homo sapiens (human)	0.0336966	0.0649553	1.53537e-08	5.81249e-08		0.0963277	0.122951	8.94133e-05	0.000263272
hsa00740	Riboflavin metabolism - Homo sapiens (human)	0.140942	0.166639	7.32938e-05	0.000143873		0.140699	0.184056	3.07555e-07	1.86898e-06
hsa00750	Vitamin B6 metabolism - Homo sapiens (human)	0.343136	0.277342	2.15974e-17	5.7233e-16		0.294859	0.233748	4.47439e-07	2.37143e-06
hsa00760	Nicotinate and nicotinamide metabolism - Homo sapiens (human)	0.136966	0.144193	0.00510034	0.00711364		0.111314	0.128355	0.000317812	0.000802098
hsa00785	Lipoic acid metabolism - Homo sapiens (human)	0.271675	0.233657	2.85642e-14	2.52317e-13		0.286241	0.252858	3.17375e-07	1.86898e-06
hsa00830	Retinol metabolism - Homo sapiens (human)	-0.254558	-0.24318	0.004082	0.0058472		-0.30132	-0.282994	0.0145368	0.023347
hsa00860	Porphyrin metabolism - Homo sapiens (human)	-0.0205083	-0.0191201	0.557339	0.59078		0.0045506	-0.00407394	0.0449847	0.0627419
hsa00232	Caffeine metabolism - Homo sapiens (human)	-0.352735	-0.382557	1.06298e-05	2.25352e-05		-0.169524	-0.207151	0.00708475	0.0121126
hsa00980	Metabolism of xenobiotics by cytochrome P450 - Homo sapiens (human)	-0.168296	-0.161516	0.117631	0.138543		-0.133973	-0.118235	0.0288373	0.0413075
hsa00982	Drug metabolism - cytochrome P450 - Homo sapiens (human)	-0.17478	-0.167363	0.105632	0.127239		-0.20029	-0.179945	0.0255388	0.038673
hsa00983	Drug metabolism - other enzymes - Homo sapiens (human)	0.0616757	0.0483074	5.2245e-05	0.000106499		0.108968	0.103207	0.0742066	0.0983238
hsa04979	Cholesterol metabolism - Homo sapiens (human)	0.103061	0.116933	0.0241133	0.0311708		0.0990858	0.131921	0.000171611	0.00045477
hsa05230	Central carbon metabolism in cancer - Homo sapiens (human)	0.36125	0.350549	0.000119677	0.00021872		0.340625	0.340004	0.898526	0.933762
hsa05231	Choline metabolism in cancer - Homo sapiens (human)	0.314155	0.324426	0.000961762	0.00159292		0.309672	0.331665	1.15206e-06	5.08827e-06

### Sheet: TableS2 13C6-glucose
Table S2. 13C6-glucose tracing (normalized total ion counts)
Sample Name	Cell line	serine_M+0	serine_M+1	serine_M+2	serine_M+3	Sum	m+0 FracAbund	m+1 FracAbund	m+2 FracAbund	m+3 FracAbund	Fraction sum
AD-4_004	SK-N-AS	4177.53	1597.35	776.003	217.605	6768.49	0.617248	0.236015	0.114658	0.0321521	1.00007
AD-6_006	SK-N-AS	4633.6	1586.35	816.016	348.607	7384.58	0.627434	0.214807	0.110496	0.0472048	0.999942
AD-1_001	SK-N-AS	4698.46	1669.09	870.709	314.138	7552.4	0.622148	0.221012	0.115295	0.0415967	1.00005
AD-2_002	SK-N-AS	4539	1726.08	820.438	285.796	7371.32	0.615792	0.234172	0.111306	0.038773	1.00004
AD-3_003	SK-N-AS	5745.39	1893.69	994.032	314.678	8947.79	0.642087	0.211633	0.11109	0.0351674	0.999977
AD-5_005	SK-N-AS	4667.41	1561.25	819.421	290.522	7338.6	0.635974	0.212733	0.111653	0.0395861	0.999946
BD-6_018	BE(2)-C	538.982	328.3	531.711	454.778	1853.77	0.290749	0.177099	0.286827	0.245326	1
BD-1_013	BE(2)-C	727.198	388.071	701.248	570.09	2386.61	0.3047	0.162603	0.293826	0.238871	1
BD-2_014	BE(2)-C	596.156	405.999	607.465	653.893	2263.51	0.263377	0.179367	0.268372	0.288884	1
BD-3_015	BE(2)-C	775.288	529.585	771.131	758.463	2834.47	0.273521	0.186838	0.272055	0.267586	1
BD-4_016	BE(2)-C	800.533	567.402	904.836	736.608	3009.38	0.266013	0.188545	0.300672	0.244771	1
BD-5_017	BE(2)-C	934.421	595.023	998.016	979.272	3506.73	0.266465	0.16968	0.2846	0.279255	1
Sample Name	Cell line	glycine_M+0	glycine_M+1	glycine_M+2	Sum	m+0 FracAbund	m+1 FracAbund	m+2 FracAbund	Fraction sum
AD-4_004	SK-N-AS	234850	66528.6	35989.9	337368	0.696123	0.197199	0.106678	1
AD-6_006	SK-N-AS	256920	71798.4	40608.9	369327	0.695643	0.194403	0.109954	1
AD-1_001	SK-N-AS	239324	67941.3	36710	343976	0.69576	0.197518	0.106723	1
AD-2_002	SK-N-AS	278652	78896.6	43780.5	401329	0.694323	0.196588	0.109089	1
AD-3_003	SK-N-AS	269840	76728.1	41011.4	387579	0.696218	0.197968	0.105814	1
AD-5_005	SK-N-AS	209033	58778.5	31914.9	299726	0.697413	0.196107	0.10648	1
BD-6_018	BE(2)-C	257479	77649.5	186521	521650	0.493585	0.148854	0.357561	1
BD-1_013	BE(2)-C	291203	87130.8	212474	590807	0.49289	0.147478	0.359633	1
BD-2_014	BE(2)-C	265413	79654.5	192482	537550	0.493747	0.148181	0.358072	1
BD-3_015	BE(2)-C	279756	83661.4	203314	566731	0.493631	0.147621	0.358748	1
BD-4_016	BE(2)-C	283651	86699.2	205425	575775	0.492642	0.150578	0.35678	1
BD-5_017	BE(2)-C	310757	91968	219815	622539	0.499176	0.14773	0.353093	1
Sample Name	Cell line	methionine_M+0	methionine_M+1	methionine_M+2	methionine_M+3	methionine_M+4	methionine_M+5	Sum	m+0 FracAbund	m+1 FracAbund	m+2 FracAbund	m+3 FracAbund	m+4 FracAbund	m+5 FracAbund	Fraction sum
AD-4_004	SK-N-AS	119598	17757.2	10796.8	116240	50329.5	953.208	315675	0.378865	0.0562515	0.0342021	0.368227	0.159435	0.00301959	1
AD-6_006	SK-N-AS	113716	16427.6	10221.6	147677	60665	10105.2	358812	0.316922	0.0457832	0.0284874	0.411572	0.169072	0.0281629	1
AD-1_001	SK-N-AS	122763	17557.8	10686.9	115799	50733.6	1089.72	318630	0.385283	0.0551039	0.0335402	0.363428	0.159224	0.00342002	1
AD-2_002	SK-N-AS	115288	17145.1	10524.3	154765	66045.4	1087.79	364856	0.315983	0.0469915	0.028845	0.424181	0.181018	0.00298143	1
AD-3_003	SK-N-AS	104692	15054.1	302035	236082	98475.3	16213.1	772552	0.135514	0.0194862	0.390958	0.305587	0.127468	0.0209865	1
AD-5_005	SK-N-AS	101265	14635	9047.88	111983	48191.3	809.282	285931	0.354157	0.0511836	0.0316435	0.391644	0.168542	0.00283034	1
BD-6_018	BE(2)-C	89261.4	13091.6	8060.56	55838.7	1259.52	2315	169827	0.525603	0.0770878	0.0474634	0.328798	0.00741652	0.0136315	1
BD-1_013	BE(2)-C	107455	15211.2	9671.35	89321	31837.6	3019.14	256516	0.418904	0.0592993	0.0377028	0.348209	0.124116	0.0117698	1
BD-2_014	BE(2)-C	114478	17218.6	10309.7	63496.3	1578.3	2999.33	210080	0.544925	0.0819619	0.0490749	0.302248	0.00751285	0.0142771	1
BD-3_015	BE(2)-C	160534	24083.1	15017	2379.83	2280.46	4377.03	208671	0.769315	0.115412	0.0719647	0.0114047	0.0109285	0.0209757	1
BD-4_016	BE(2)-C	172356	25947.7	15789.7	2386.27	2587.37	4412.24	223480	0.77124	0.116108	0.0706537	0.0106778	0.0115776	0.0197434	1
BD-5_017	BE(2)-C	187542	28475	17456	2901.18	2690.02	5001.18	244066	0.768409	0.116669	0.0715216	0.0118869	0.0110217	0.0204911	1

### Sheet: TableS3 13C3-Ser
Table S3. 13C3-Serine tracing (normalized total ion counts)
	BE2C-01	BE2C-02	BE2C-03	BE2C-04	BE2C-SH-1	BE2C-SH-2	BE2C-SH-3	BE2C-SH-4	AS-1	AS-2	AS-3	AS-4	AS-SH-1	AS-SH-2	AS-SH-3	AS-SH-4
5-methyl-THF_13C1	345903	355413	261957	338345	34506.1	84716.1	128735	72350	67850.2	122023	176606	90482.1	113991	123347	62782.3	97513.6
AMP / dGMP_13C1	828804	682157	629817	665812	187853	191804	194715	181203	302495	252711	219063	331906	216762	206159	211566	236053
glycinamide ribonucleotide_13C2	308651	221304	201736	216177	1.58555e+06	1.7796e+06	1.85316e+06	1.58049e+06	13988.5	8549.68	0	2211.41	581542	613080	645396	654172
glycine_13C2	2.69436e+06	2.1026e+06	1.96542e+06	2184370	335761	283187	321854	286975	8.5209e+06	8.15735e+06	7.479e+06	8.20769e+06	752489	696853	607864	626705
serine_13C3	391600	303793	319974	315026	1.03344e+07	1.06501e+07	1.14302e+07	1.03121e+07	7.28629e+06	7.22193e+06	6.60602e+06	7.01432e+06	2.03047e+07	1.95854e+07	1.99288e+07	2.08632e+07
Serine M+3				332598								7.03214e+06
5-methyl-THF m+1/Serine M+3	0.883307	1.16992	0.81868	1.07402	0.00333895	0.0079545	0.0112626	0.00701602	0.00931203	0.0168962	0.0267341	0.0128996	0.00561402	0.00629791	0.00315033	0.00467396
AMP m+1/Serine m+3	2.11645	2.24547	1.96834	2.11351	0.0181774	0.0180097	0.0170351	0.0175718	0.0415156	0.0349922	0.0331611	0.0473184	0.0106755	0.0105262	0.0106161	0.0113143
Glycine m+2/Serine m+3	6.88038	6.92118	6.14243	6.93394	0.0324896	0.0265901	0.0281581	0.0278289	1.16944	1.12952	1.13215	1.17013	0.0370598	0.0355803	0.0305017	0.0300388
GAR m+2/Serine m+3	0.788178	0.72847	0.630476	0.68622	0.153424	0.167097	0.162128	0.153265	0.00191984	0.00118385		0.00031527	0.0286408	0.031303	0.0323851	0.0313553
Srine M+3 SHIN1/DMSO	1.1774	0.913393	0.962044	0.947166	31.0718	32.0209	34.3665	31.0047	1.03614	1.02699	0.939404	0.997465	2.88741	2.78512	2.83396	2.96683
	IMR-D1	IMR-D2	IMR-D3	IMR-D4	IMR-S1	IMR-S2	IMR-S3	IMR-S4	SHE-D1	SHE-D2	SHE-D3	SHE-D4	SHE-S1	SHE-S2	SHE-S3	SHE-S4
ADP / dGDP_13C1	7.72253e+07	7.62883e+07	7.17504e+07	7.48389e+07	1.56099e+07	1.42982e+07	1.45281e+07	1.3883e+07	1.20001e+07	12022653	1.42612e+07	1.30152e+07	3.18545e+06	2.99355e+06	2.86245e+06	2.68481e+06
AMP / dGMP_13C1	2.92318e+06	3.52331e+06	2.49533e+06	3.72088e+06	771054	780307	920562	1.00225e+06	642352	682260	851302	1.11697e+06	283962	504337	341266	440742
glycine_13C2	2.12171e+07	1.83203e+07	1.95913e+07	1.98156e+07	815166	933155	1.01548e+06	665400	7.38109e+06	6841184	7.44903e+06	8.30662e+06	194023	86566	155936	35460.9
GMP_13C1	449252	525013	553163	592904	282066	305141	272557	315501	286812	217488	289072	212845	49947.9	81845.7	22355	28069.7
GTP_13C1	884705	747683	804057	798005	477087	579035	529628	559919	491791	541631	545849	436135	224620	177346	147529	150493
serine_13C3	3.40563e+06	3.41708e+06	3.33946e+06	3.30744e+06	3.89257e+07	3.79893e+07	3.88055e+07	3.97682e+07	3.38775e+06	3481267	3.64816e+06	4.13188e+06	2.07194e+07	2.13908e+07	2.11461e+07	2.08076e+07
Serine m+3 Avg				3.3674e+06								3.66227e+06
Srine m+3 SHIN1/DMSO	1.01135	1.01475	0.991702	0.982194	11.5596	11.2815	11.5238	11.8098	0.925043	0.950578	0.996149	1.12823	5.65753	5.84087	5.77404	5.68161
Glycine m+2/Serine m+3	6.23001	5.3614	5.8666	5.99122	0.0209416	0.0245636	0.0261684	0.0167319	2.17876	1.96514	2.04186	2.01037	0.00936431	0.00404687	0.00737424	0.00170423
AMP m+1/Serine m+3	0.858336	1.03109	0.747227	1.125	0.0198084	0.0205402	0.0237225	0.0252022	0.18961	0.19598	0.233351	0.270329	0.0137051	0.0235773	0.0161385	0.0211818
ADP m+1/Serine m+3	22.6758	22.3256	21.4856	22.6274	0.401017	0.376373	0.374384	0.349097	3.54221	3.45353	3.90915	3.14994	0.153742	0.139946	0.135366	0.12903
GMP m+1/Ser m+3	0.131915	0.153644	0.165645	0.179264	0.00724628	0.00803228	0.00702368	0.00793349	0.0846614	0.0624738	0.0792379	0.0515128	0.00241068	0.00382621	0.00105717	0.00134901
GTP m+1/Ser m+3	0.259777	0.218807	0.240775	0.241275	0.0122564	0.0152421	0.0136483	0.0140796	0.145167	0.155584	0.149623	0.105554	0.010841	0.00829075	0.00697665	0.00723259

### Sheet: TableS4 Metabolomics
Table S4. Metabolomics (normalized total ion counts)
BE2C_SK-N-AS
	BE2C-D1	BE2C-D2	BE2C-D3	BE2C-D4	BE2C-S1	BE2C-S2	BE2C-S3	BE2C-S4	AS-D1	AS-D2	AS-D3	AS-D4	AS-S1	AS-S2	AS-S3	AS-S4
ADP	1.51597e+07	1.35145e+07	1.18686e+07	9.91591e+06	5.16993e+06	3.98988e+06	3.49235e+06	3.73664e+06	2.38998e+07	3.11327e+07	3.64076e+07	2.98736e+07	3.91178e+07	3.4618e+07	3.8257e+07	4.00924e+07
AMP	765358	747885	932413	505585	132237	170024	114757	22461.7	1.91521e+06	2.72904e+06	3.33806e+06	3.06644e+06	3.94661e+06	4.1448e+06	4.03327e+06	4.76243e+06
ATP	1.21622e+08	1.02466e+08	9.39737e+07	1.72849e+08	5.94721e+07	5.56724e+07	5.77025e+07	6.72252e+07	1.19277e+08	1.54966e+08	2.0342e+08	1.38304e+08	1.63027e+08	1.25054e+08	1.42217e+08	1.71616e+08
glycine	1.86102e+08	1.47949e+08	1.2424e+08	2.23025e+08	7.38936e+07	6.67429e+07	6.63066e+07	8.49265e+07	5.43117e+07	8.15921e+07	1.0551e+08	6.16095e+07	8.60593e+07	5.50294e+07	7.5677e+07	8.87217e+07
serine	1.15798e+08	1.0209e+08	1.00935e+08	1.36591e+08	3.87947e+08	3.61735e+08	3.72486e+08	4.24503e+08	1.61398e+08	1.90651e+08	2.45852e+08	1.64999e+08	2.47444e+08	1.94837e+08	2.29011e+08	2.67571e+08
SK-N-AS
	DMSO-1	DMSO-2	DMSO-3	DMSO-4	MTDIA-1	MTDIA-2	MTDIA-3	MTDIA-4
5'-methylthioadenosine (MTA)	5.37069e+07	5.84392e+07	4.84732e+07	6.32973e+07	1.29483e+08	1.03797e+08	1.02369e+08	1.49773e+08
PRPP	58606.1	12485.7	30905.3	30568.9	127247	263482	187734	263449

### Sheet: TableS5 15N-Hypoxanthine
Table S5. 15N4-Hypoxanthine tracing (normalized total ion counts)
	BE(2)-C_DMSO1	BE(2)-C_DMSO2	BE(2)-C_DMSO3	BE(2)-C_DMSO4	BE(2)-C_SHIN1-1	BE(2)-C_SHIN1-2	BE(2)-C_SHIN1-3	BE(2)-C_SHIN1-4	AS_DMSO1	AS_DMSO2	AS_DMSO3	AS_DMSO4	AS_SHIN1-1	AS_SHIN1-2	AS_SHIN1-3	AS_SHIN1-4
ADP	5.74932e+07	5.75729e+07	6.44596e+07	3.49638e+07	2.33787e+07	1.43622e+07	2.95332e+07	1.07492e+07	6.02305e+07	5.93234e+07	6.04619e+07	5.55869e+07	3.83897e+07	3.77572e+07	3.72916e+07	3.11804e+07
ADP_15N4	7.45495e+06	7.58198e+06	8.38665e+06	4.61375e+06	5.48561e+06	3.42635e+06	7.43628e+06	2.49474e+06	1.19557e+07	1.17553e+07	1.22689e+07	1.1155e+07	1.13448e+07	1.1556e+07	1.1401e+07	9.42661e+06
Fractional enrichment m+4 ADP	0.114783	0.116369	0.115128	0.116575	0.190048	0.192616	0.201146	0.188368	0.165623	0.165384	0.168689	0.167137	0.228108	0.23434	0.234143	0.232143
AMP	5.06505e+06	5.44275e+06	6.0014e+06	4.31603e+06	2.58163e+06	2.02095e+06	2.47225e+06	1.81696e+06	8.21467e+06	7.72146e+06	8.34634e+06	8.20093e+06	5.70408e+06	5.57835e+06	5.6845e+06	4.77715e+06
AMP_15N4	248149	272346	296682	249269	41110	288502	278222	258264	583647	755257	605825	753973	821281	616652	762167	776805
Fractional enrichment m+4 AMP	0.0467042	0.0476537	0.0471067	0.0546009	0.0156744	0.124922	0.101154	0.124451	0.0663362	0.0890978	0.0676735	0.0841967	0.12586	0.0995402	0.118227	0.139865
ATP	1.14664e+08	6.00083e+07	5.69989e+07	8.99835e+07	3.37654e+07	4.56371e+07	5.79563e+07	7.56979e+07	1.28119e+08	9.11387e+07	5.68165e+07	4.62348e+07	2.87723e+07	3.57622e+07	2.98696e+07	4.4603e+07
ATP_15N4	1.54636e+07	7.78594e+06	7.49789e+06	1.15123e+07	8.336e+06	1.13544e+07	1.44704e+07	1.8992e+07	2.67602e+07	1.87697e+07	1.15263e+07	9.53149e+06	8.87362e+06	1.12839e+07	9.61294e+06	1.40974e+07
Fractional enrichment m+4 ATP	0.118834	0.114846	0.116252	0.113426	0.197998	0.19923	0.199793	0.200571	0.172781	0.170776	0.168654	0.170919	0.235712	0.239847	0.243473	0.240159
GTP	9.21e+06	8.47691e+06	8.21525e+06	7.69722e+06	3.41274e+06	3.4179e+06	2.47816e+06	2.57013e+06	2.93104e+06	3.30569e+06	2.65113e+06	2.41827e+06	1.43607e+06	1.18707e+06	1.12444e+06	1.3125e+06
GTP_15N4	254641	236728	162386	169690	180210	219143	204521	182302	532809	601455	631664	437515	315514	342635	289556	330647
Fractional enrichment m+4 GTP	0.0269045	0.0271675	0.0193833	0.02157	0.0501565	0.0602529	0.0762374	0.066233	0.15382	0.153937	0.192417	0.153203	0.180131	0.223988	0.204779	0.201228
hypoxanthine	1.20119e+07	1.00226e+07	1.03588e+07	1.08549e+07	3.12473e+06	3.26151e+06	4.23296e+06	3.56203e+06	516310	464529	457539	459404	785156	757147	833574	647956
hypoxanthine_15N4	1.34475e+06	1.10783e+06	1.15922e+06	1.14537e+06	581585	690853	917778	753726	35025.1	19247.3	50637.8	38153.9	13817.9	34659	0	0
ADP m+4/Hyp m+4	5.54377	6.84399	7.23473	4.02819					341.346	610.75	242.288	292.369
AMP m+4/Hyp m+4	0.184532	0.245837	0.255932	0.217633					16.6637	39.2397	11.9639	19.7614
ATP m+4/Hyp m+4	11.4993	7.02809	6.46804	10.0512					764.027	975.189	227.622	249.817
GTP m+4/Hyp m+4	0.18936	0.213686	0.140082	0.148153					15.2122	31.2488	12.4742	11.4671

### Sheet: TableS6 15N5-Adenine
Table S6. 15N5-Adenine tracing (normalized total ion counts)
	BE(2)-C_DMSO1	BE(2)-C_DMSO2	BE(2)-C_DMSO3	BE(2)-C_DMSO4	BE(2)-C_SHIN1-1	BE(2)-C_SHIN1-2	BE(2)-C_SHIN1-3	BE(2)-C_SHIN1-4	AS_DMSO1	AS_DMSO2	AS_DMSO3	AS_DMSO4	AS_SHIN1-1	AS_SHIN1-2	AS_SHIN1-3	AS_SHIN1-4
adenine_15N5	6.09523e+06	8.43603e+06	7.11229e+06	5.17694e+06	2.28804e+06	3.72559e+06	2.5233e+06	2.10907e+06	6.87228e+06	5.79531e+06	6.78408e+06	7.22892e+06	2.65015e+06	3.83181e+06	3.40878e+06	3.25792e+06
ADP	6.10104e+06	5.07886e+06	3.89469e+06	4.44017e+06	1.71509e+06	2.36413e+06	2.91965e+06	3.00278e+06	4.46981e+06	4.92743e+06	5.41862e+06	5.62002e+06	5.56106e+06	5.88018e+06	7.04195e+06	6.62989e+06
ADP_15N5	3.3165e+06	2.89808e+06	2.31081e+06	2.43701e+06	1.29972e+06	1.5863e+06	1.73296e+06	1.5095e+06	3.85502e+06	4.61929e+06	5.32492e+06	5.39958e+06	5.13208e+06	5.73858e+06	5.57709e+06	6.10993e+06
ADP_15N5 Fractional enrichment	0.352162	0.363307	0.372381	0.354362	0.431112	0.401552	0.372471	0.334531	0.463075	0.483861	0.495639	0.489998	0.479942	0.493906	0.441959	0.479593
ADP m+5/Adenine m+5	0.544114	0.343536	0.324904	0.470744	0.568052	0.425785	0.686782	0.715716	0.560952	0.797072	0.784915	0.746941	1.93653	1.49761	1.6361	1.87541
ATP	7.51029e+06	5.12388e+06	3.78216e+06	5.21535e+06	1.72558e+06	2.19004e+06	2.76623e+06	3.15282e+06	5.35394e+06	6.57484e+06	6.57609e+06	6.24691e+06	7.44849e+06	7.02823e+06	7.60145e+06	7.26048e+06
ATP_15N5	3.73508e+06	3.21075e+06	2.46934e+06	2.87888e+06	630836	1.52527e+06	2.49553e+06	1.70878e+06	5.2643e+06	6.75833e+06	7.1003e+06	7.11536e+06	6.71368e+06	6.29804e+06	7.18254e+06	7.13215e+06
ATP_15N5 Fractional enrichment	0.332144	0.38523	0.395	0.355671	0.26771	0.410537	0.474277	0.351485	0.495779	0.506881	0.519165	0.532496	0.474057	0.472603	0.485832	0.495542
ATP m+5/Adenine m+5	0.612787	0.3806	0.347193	0.556097	0.27571	0.409405	0.988993	0.810206	0.76602	1.16617	1.04661	0.984291	2.53332	1.64362	2.10707	2.18917
